# DeepVelo: Deep Learning extends RNA velocity to multi-lineage systems with cell-specific kinetics

**DOI:** 10.1101/2022.04.03.486877

**Authors:** Haotian Cui, Hassaan Maan, Michael D. Taylor, Bo Wang

**Affiliations:** Department of Computer Science, University of Toronto, Toronto, ON, Canada; Vector Institute, Toronto, ON, Canada; Peter Munk Cardiac Centre, University Health Network, Toronto, ON, Canada; Department of Medical Biophysics, University of Toronto, Toronto, ON, Canada; Department of Laboratory Medicine and Pathobiology, University of Toronto, Toronto, ON, Canada; Departments of Surgery, University of Toronto, Toronto, ON, Canada; Division of Neurosurgery, The Hospital for Sick Children, Toronto, ON, Canada; The Arthur and Sonia Labatt Brain Tumor Research Centre, The Hospital for Sick Children, Toronto, ON, Canada

## Abstract

The introduction of RNA velocity in single-cell studies has opened new ways of examining cell differentiation and tissue development. Existing RNA velocity estimation methods rely on strong assumptions of predefined dynamics and cell-agnostic constant transcriptional kinetic rates, which are often violated in complex and heterogeneous single-cell RNA sequencing (scRNA-seq) data. To overcome these limitations, we propose DeepVelo, a novel method that estimates the **cell-specific** dynamics of splicing kinetics using Graph Convolution Networks (GCNs). DeepVelo generalizes RNA velocity to cell populations containing time-dependent kinetics and multiple lineages, which are common in developmental and pathological systems. We applied DeepVelo to disentangle multifaceted kinetics in the processes of dentate gyrus neurogenesis, pancreatic endocrinogenesis, and hindbrain development. The method infers time-varying cellular rates of transcription, splicing and degradation, recovers each cell’s stage in the underlying differentiation process, and detects functionally relevant driver genes regulating these processes. DeepVelo relaxes the constraints of previous techniques, facilitates the study of more complex differentiation and lineage decision events in heterogeneous scRNA-seq data, and is more computationally efficient than previous techniques.
