## Supplementary Tables 1-4 for "DeepVelo: Deep Learning extends RNA velocity to multi-lineage systems with cell-specific kinetics": Supplementary Table 1 - DeepVelo and scVelo Top 100 GABAergic and Gliogenic Driver Genes.xlsx

### Sheet: DeepVelo Top 100 Most Correlate
Gene Name	GABA interneurons correlation	GABAergic interneurons p-value	GABAergic interneurons q-value	GABA interneurons confidence interval (low)	GABA interneurons confidence interval (high)
Stmn1	0.609802	0	0	0.599096	0.620289
Tfap2b	0.446831	0	0	0.433228	0.46023
Stmn2	0.445776	0	0	0.432157	0.459192
Stmn3	0.437247	0	0	0.423502	0.45079
Mllt11	0.429574	0	0	0.415719	0.443231
Nrxn3	0.410516	0	0	0.396393	0.424446
Rbfox2	0.409309	0	0	0.395169	0.423255
Cd24a	0.406253	0	0	0.392072	0.420242
Celf4	0.404431	0	0	0.390224	0.418444
Dcx	0.400434	0	0	0.386174	0.414503
Igfbpl1	0.388363	0	0	0.373944	0.402594
Trp53i11	0.38006	0	0	0.365535	0.3944
Tfap2a	0.371022	0	0	0.356384	0.385478
Lhx5	0.368821	0	0	0.354156	0.383305
Stmn4	0.367454	0	0	0.352773	0.381955
Crmp1	0.360563	0	0	0.345797	0.375149
Map1b	0.359966	0	0	0.345194	0.37456
Nrxn1	0.356251	0	0	0.341435	0.370891
Elavl3	0.344235	0	0	0.329279	0.359019
Gad1	0.344234	0	0	0.329277	0.359017
Tmem178	0.330655	0	0	0.315546	0.345595
Nav1	0.326646	0	0	0.311494	0.341632
Ina	0.32125	0	0	0.30604	0.336296
Nsg1	0.321166	0	0	0.305955	0.336213
Sox11	0.320966	0	0	0.305753	0.336015
Cited2	0.315867	0	0	0.300601	0.330972
Zbtb18	0.315711	0	0	0.300443	0.330818
Kif5c	0.314622	0	0	0.299342	0.32974
Actl6b	0.312075	0	1.34053e-306	0.296769	0.327221
Uchl1	0.308817	4.18437e-301	8.20465e-300	0.293478	0.323998
Mapt	0.308181	8.65884e-300	1.66516e-298	0.292835	0.323368
Skor1	0.307052	1.82952e-297	3.45192e-296	0.291694	0.322251
Scg5	0.297052	2.45551e-277	4.34603e-276	0.281595	0.312355
Klc1	0.295241	8.80148e-274	1.53069e-272	0.279766	0.310563
Celf3	0.292313	4.33274e-268	7.28192e-267	0.276809	0.307664
Cirbp	0.291325	3.47088e-266	5.78481e-265	0.275812	0.306686
Gm27199	0.291187	6.4022e-266	1.05821e-264	0.275673	0.306549
Neurod2	0.287841	1.55819e-259	2.4931e-258	0.272294	0.303237
Parp6	0.28594	6.02847e-256	9.41949e-255	0.270375	0.301354
Pid1	0.284768	9.4921e-254	1.46032e-252	0.269192	0.300194
Gm38393	0.284631	1.70922e-253	2.6095e-252	0.269054	0.300059
Apbb1	0.284169	1.24466e-252	1.88585e-251	0.268588	0.299601
Gm14204	0.282725	6.01409e-250	8.97625e-249	0.267131	0.298172
Cdk5r1	0.281446	1.39317e-247	2.06395e-246	0.26584	0.296905
Cttnbp2	0.277861	5.01683e-241	7.32384e-240	0.262221	0.293354
Ank3	0.27684	3.5422e-239	5.06029e-238	0.261191	0.292343
Myt1l	0.276779	4.55524e-239	6.46133e-238	0.26113	0.292283
Cotl1	0.272985	2.83246e-232	3.96148e-231	0.257302	0.288525
Rcan2	0.270484	7.40675e-228	1.01462e-226	0.254778	0.286047
Pax2	0.270174	2.58746e-227	3.52035e-226	0.254466	0.28574
Prkcb	0.268488	2.28456e-224	3.06652e-223	0.252765	0.28407
Elavl4	0.267831	3.16486e-223	4.21981e-222	0.252102	0.283419
Sh3gl2	0.26677	2.17761e-221	2.86527e-220	0.251031	0.282367
Glra2	0.263739	3.4392e-216	4.43768e-215	0.247974	0.279365
Frmd4a	0.262659	2.3523e-214	3.01577e-213	0.246885	0.278295
Neurod6	0.259148	1.89383e-208	2.38217e-207	0.243343	0.274815
Elavl2	0.258872	5.4625e-208	6.82812e-207	0.243065	0.274541
Fxyd6	0.258082	1.12556e-206	1.39821e-205	0.242268	0.273758
Snap25	0.256491	4.80421e-204	5.89474e-203	0.240664	0.272182
Igsf8	0.253815	1.16238e-199	1.40894e-198	0.237965	0.269529
Sez6	0.253713	1.70069e-199	2.03676e-198	0.237863	0.269429
Nfix	0.249088	4.7283e-192	5.53017e-191	0.2332	0.264844
Podxl2	0.248566	3.19289e-191	3.71266e-190	0.232674	0.264326
Rab3c	0.248042	2.17114e-190	2.4813e-189	0.232145	0.263806
Dpysl3	0.245996	3.65048e-187	4.14828e-186	0.230082	0.261778
Mir124a-1hg	0.244149	2.80162e-184	3.1303e-183	0.22822	0.259946
Hecw1	0.243774	1.07107e-183	1.19008e-182	0.227842	0.259575
Dpysl4	0.24374	1.21e-183	1.33701e-182	0.227808	0.259541
2300009A05Rik	0.242945	2.05587e-182	2.24685e-181	0.227007	0.258753
Sgip1	0.242675	5.38255e-182	5.8506e-181	0.226735	0.258485
Fam57b	0.241872	9.30308e-181	1.00033e-179	0.225925	0.257689
Sbk1	0.241489	3.60703e-180	3.83727e-179	0.225539	0.257309
Fgf13	0.240664	6.61897e-179	6.96733e-178	0.224708	0.256491
Serp2	0.236424	1.73399e-172	1.78762e-171	0.220435	0.252287
Gdpd1	0.235654	2.46346e-171	2.52663e-170	0.219659	0.251522
Tmeff1	0.232713	5.61309e-167	5.53014e-166	0.216695	0.248606
Sept3	0.232436	1.43258e-166	1.40449e-165	0.216417	0.248331
Unc5c	0.232359	1.86387e-166	1.81841e-165	0.216338	0.248254
Rufy3	0.231403	4.67611e-165	4.49626e-164	0.215376	0.247306
Nrep	0.22904	1.27039e-161	1.21568e-160	0.212995	0.244962
Fabp3	0.227911	5.375e-160	5.09478e-159	0.211857	0.243842
Gdap1l1	0.225996	2.93477e-157	2.74278e-156	0.209928	0.241942
Rnf165	0.225736	6.88427e-157	6.40397e-156	0.209666	0.241684
Plppr3	0.224753	1.69796e-155	1.57219e-154	0.208676	0.240709
Rbfox1	0.221307	1.14838e-150	1.03925e-149	0.205204	0.237289
Prdm8	0.221289	1.21435e-150	1.09401e-149	0.205187	0.237272
St18	0.218409	1.13472e-146	9.99754e-146	0.202286	0.234414
Akap9	0.218323	1.48849e-146	1.3057e-145	0.2022	0.234329
Crabp2	0.218166	2.44176e-146	2.13254e-145	0.202041	0.234173
Dbn1	0.217473	2.15382e-145	1.86478e-144	0.201343	0.233485
Sh3bp5	0.217267	4.11455e-145	3.54702e-144	0.201135	0.23328
Chgb	0.213865	1.59193e-140	1.33775e-139	0.197709	0.229903
Dcc	0.213572	3.90735e-140	3.26975e-139	0.197415	0.229614
Evl	0.212945	2.67975e-139	2.23312e-138	0.196783	0.228991
Adam22	0.211461	2.47376e-137	2.05291e-136	0.19529	0.227518
Snap91	0.21118	5.81603e-137	4.80663e-136	0.195006	0.227239
Ccnd2	0.209706	5.00096e-135	4.09915e-134	0.193522	0.225776
Gad2	0.207509	3.58166e-132	2.90013e-131	0.191311	0.223595
Meg3	0.206225	1.61206e-130	1.28964e-129	0.190018	0.22232
Zfp57	0.205668	8.34229e-130	6.59469e-129	0.189457	0.221767

### Sheet: DeepVelo Top 100 Most Correla-1
Gene Name	Gliogenic progenitors correlation	Gliogenic progenitors p-value	Gliogenic progenitors q-value	Gliogenic progenitors confidence interval (low)	Gliogenic progenitors confidence interval (high)
Dbi	0.74573	0	0	0.738147	0.753124
Slc1a3	0.700711	0	0	0.692023	0.709197
Acot1	0.658183	0	0	0.648514	0.667638
Ptn	0.648278	0	0	0.63839	0.657951
Ednrb	0.646128	0	0	0.636194	0.655848
Sparcl1	0.644652	0	0	0.634686	0.654404
Sparc	0.633038	0	0	0.622821	0.64304
Serpine2	0.630327	0	0	0.620052	0.640387
Pdpn	0.587575	0	0	0.57642	0.598511
Ptprz1	0.577735	0	0	0.566387	0.588865
Phgdh	0.57734	0	0	0.565984	0.588478
Zfp36l1	0.576726	0	0	0.565358	0.587876
Pea15a	0.571602	0	0	0.560135	0.582851
Vim	0.568776	0	0	0.557254	0.580079
Qk	0.565426	0	0	0.55384	0.576793
Dhrs3	0.560222	0	0	0.548538	0.571688
Cd9	0.555876	0	0	0.544109	0.567423
Cyp26b1	0.553198	0	0	0.541382	0.564796
Notch2	0.552324	0	0	0.540491	0.563938
Plpp3	0.547473	0	0	0.53555	0.559177
Aldh1l1	0.546975	0	0	0.535044	0.558689
Pla2g7	0.544868	0	0	0.532897	0.55662
Nid1	0.534181	0	0	0.522017	0.546128
Glul	0.515714	0	0	0.503224	0.52799
Lrp4	0.513654	0	0	0.501127	0.525965
Mfge8	0.513013	0	0	0.500476	0.525335
Slc39a1	0.498578	0	0	0.485795	0.511147
Cspg5	0.49763	0	0	0.484831	0.510215
Ddah1	0.493935	0	0	0.481075	0.506583
Slc9a3r1	0.493352	0	0	0.480482	0.506009
Plat	0.472611	0	0	0.459405	0.485608
Serpinh1	0.465556	0	0	0.452239	0.478665
Spry2	0.46456	0	0	0.451227	0.477685
Tnc	0.463489	0	0	0.45014	0.476631
Gm3764	0.449433	0	0	0.43587	0.462793
Sfxn5	0.447839	0	0	0.434251	0.461223
Fgfr1	0.436889	0	0	0.423139	0.450438
Cd81	0.431322	0	0	0.417491	0.444953
Tspan7	0.426213	0	0	0.412309	0.439918
Gng12	0.419754	0	0	0.405759	0.433553
Mn1	0.419033	0	0	0.405028	0.432842
Sox9	0.417228	0	0	0.403197	0.431062
Tacc1	0.411985	0	0	0.397882	0.425893
Hes1	0.400784	0	0	0.386529	0.414847
Vcam1	0.389109	0	0	0.3747	0.40333
Nkain4	0.387668	0	0	0.373241	0.401909
Acot2	0.38688	0	0	0.372443	0.401131
Igsf11	0.385249	0	0	0.37079	0.399521
Insig1	0.382656	0	0	0.368164	0.396962
Mfap2	0.374895	0	0	0.360306	0.389302
Pmp22	0.370399	0	0	0.355753	0.384863
Tsc22d4	0.368399	0	0	0.353729	0.382888
Id3	0.367783	0	0	0.353105	0.38228
Lhfp	0.367736	0	0	0.353057	0.382233
Pdlim3	0.364042	0	0	0.349319	0.378586
Mlc1	0.35867	0	0	0.343883	0.37328
Gpm6b	0.354303	0	0	0.339464	0.368966
Limch1	0.350705	0	0	0.335823	0.365412
Rgma	0.349746	0	0	0.334853	0.364464
Cdo1	0.349742	0	0	0.334849	0.36446
Slc27a1	0.344499	0	0	0.329546	0.35928
Ttyh2	0.338994	0	0	0.323978	0.353839
Tspan12	0.335117	0	0	0.320058	0.350007
Rxrg	0.333098	0	0	0.318016	0.348011
Kdelr2	0.332559	0	0	0.317472	0.347478
Tagln2	0.332415	0	0	0.317326	0.347336
Itm2b	0.330794	0	0	0.315687	0.345733
Alkbh5	0.327658	0	0	0.312517	0.342633
Tcf7l2	0.327002	0	0	0.311854	0.341984
Slc4a4	0.317005	0	0	0.30175	0.332098
Pacrg	0.315949	0	0	0.300683	0.331053
Slc25a18	0.315352	0	0	0.30008	0.330463
Acsbg1	0.308688	7.75517e-301	1.50586e-299	0.293347	0.32387
Shisa9	0.308143	1.0371e-299	1.97543e-298	0.292796	0.32333
E130114P18Rik	0.305907	4.06769e-295	7.60315e-294	0.290538	0.321119
Gm29521	0.304495	3.09066e-292	5.72344e-291	0.289111	0.319721
Lmcd1	0.303273	9.26891e-290	1.70072e-288	0.287878	0.318512
Sept10	0.302836	7.10234e-289	1.29133e-287	0.287436	0.318079
Rlbp1	0.299271	9.92241e-282	1.78782e-280	0.283835	0.314551
Pxdc1	0.297744	1.05716e-278	1.88779e-277	0.282294	0.31304
Psap	0.296433	4.06079e-276	7.12419e-275	0.280969	0.311742
Actb	0.295229	9.3176e-274	1.60648e-272	0.279754	0.310551
Sox6	0.295197	1.07604e-273	1.83938e-272	0.279721	0.310519
Abcb9	0.295174	1.19214e-273	2.02058e-272	0.279698	0.310496
Luzp2	0.290791	3.68928e-265	6.048e-264	0.275273	0.306157
Sema6d	0.289508	1.0539e-262	1.71366e-261	0.273977	0.304887
Prex1	0.28822	2.97026e-260	4.79074e-259	0.272678	0.303613
Arl4a	0.286772	1.63193e-257	2.59037e-256	0.271216	0.302179
Znrf3	0.286539	4.49383e-257	7.0769e-256	0.27098	0.301948
Mir9-3hg	0.285934	6.18286e-256	9.58583e-255	0.27037	0.301349
Cmtm5	0.282801	4.35603e-250	6.55041e-249	0.267207	0.298247
Pgm5	0.279478	5.69282e-244	8.3718e-243	0.263854	0.294956
Ccn1	0.27755	1.8337e-240	2.65754e-239	0.261908	0.293047
Hmgcs1	0.277434	2.97295e-240	4.27763e-239	0.261791	0.292932
Anxa2	0.276105	7.48689e-238	1.05449e-236	0.260449	0.291615
Hs3st1	0.271495	1.22963e-229	1.70782e-228	0.255798	0.287049
Itm2c	0.271046	7.61623e-229	1.05051e-227	0.255345	0.286604
Vcan	0.270056	4.17589e-227	5.64309e-226	0.254346	0.285623
Slc14a2	0.267775	3.96999e-223	5.25827e-222	0.252045	0.283363
Pgpep1	0.26592	6.35683e-220	8.30958e-219	0.250174	0.281525

### Sheet: scVelo Top 100 Most Correlated 
Gene Name	GABA interneurons correlation	GABAergic interneurons p-value	GABAergic interneurons q-value	GABA interneurons confidence interval (low)	GABA interneurons confidence interval (high)
Stmn1	0.290013	1.14019e-263	9.50159e-262	0.274488	0.305387
Tubb5	0.202257	1.75827e-125	5.96024e-124	0.186023	0.21838
Set	0.181551	6.0919e-101	1.46793e-99	0.165188	0.197813
Gnb1	0.169825	2.54842e-88	5.30922e-87	0.153396	0.18616
Actb	0.159448	6.65153e-78	1.27914e-76	0.142964	0.175843
Map1b	0.158508	5.40004e-77	1.02858e-75	0.142019	0.174908
Cd24a	0.155533	3.72346e-74	6.83204e-73	0.13903	0.171951
Sox11	0.146943	2.82349e-66	4.9535e-65	0.130398	0.163406
Rpl4	0.145765	3.12494e-65	5.43468e-64	0.129214	0.162234
Rrm2	0.141347	2.13973e-61	3.47923e-60	0.124776	0.157839
Trp53i11	0.135843	8.64567e-57	1.28084e-55	0.119248	0.152362
Birc5	0.132597	3.66245e-54	5.3079e-53	0.115988	0.149132
Cks1b	0.131275	4.11947e-53	5.80207e-52	0.114661	0.147816
Cdca8	0.130671	1.23529e-52	1.71569e-51	0.114054	0.147215
Cited2	0.128598	5.12962e-51	6.88539e-50	0.111972	0.145151
Tfap2b	0.127289	5.22636e-50	6.92233e-49	0.110658	0.143848
Pkm	0.125353	1.54496e-48	2.03284e-47	0.108715	0.141922
Myef2	0.124374	8.40835e-48	1.08495e-46	0.107731	0.140946
Crabp2	0.124315	9.30411e-48	1.19284e-46	0.107672	0.140888
Cenpa	0.122835	1.16944e-46	1.48031e-45	0.106187	0.139415
Cdca3	0.120348	7.67462e-45	9.41671e-44	0.10369	0.136939
Stmn3	0.11867	1.23017e-43	1.48213e-42	0.102005	0.135267
Spc25	0.117865	4.582e-43	5.45477e-42	0.101198	0.134466
Cks2	0.117312	1.12682e-42	1.32567e-41	0.100643	0.133915
Crmp1	0.116727	2.90273e-42	3.395e-41	0.100055	0.133332
Tmx3	0.113814	3.00249e-40	3.41192e-39	0.097132	0.130432
Mllt11	0.113765	3.24291e-40	3.6643e-39	0.0970828	0.130383
Ccnb2	0.112491	2.37364e-39	2.6228e-38	0.0958041	0.129114
Pbk	0.112132	4.14002e-39	4.54947e-38	0.0954441	0.128757
Celf4	0.111975	5.27655e-39	5.76672e-38	0.0952868	0.128601
Smc2	0.111425	1.23182e-38	1.33893e-37	0.0947351	0.128053
Igfbpl1	0.110737	3.54092e-38	3.80744e-37	0.0940441	0.127367
Dpysl2	0.110412	5.81654e-38	6.22089e-37	0.0937178	0.127043
Stmn2	0.109885	1.29538e-37	1.36356e-36	0.0931893	0.126519
Dcx	0.109818	1.43374e-37	1.5013e-36	0.0931221	0.126452
Rbfox2	0.109726	1.64873e-37	1.71743e-36	0.0930296	0.12636
Nrxn3	0.109687	1.74727e-37	1.81064e-36	0.0929911	0.126322
Elavl3	0.109573	2.07822e-37	2.1425e-36	0.092876	0.126208
Cdc20	0.107082	8.59359e-36	8.55084e-35	0.0903773	0.123727
Top2a	0.107029	9.2956e-36	9.20356e-35	0.0903239	0.123674
Arglu1	0.105616	7.38595e-35	7.24113e-34	0.0889058	0.122266
Tfap2a	0.10447	3.88462e-34	3.71734e-33	0.087756	0.121125
Paip1	0.103835	9.65801e-34	9.15451e-33	0.0871197	0.120493
Mest	0.103687	1.19487e-33	1.12194e-32	0.0869705	0.120345
Lhx5	0.103186	2.43966e-33	2.28006e-32	0.0864683	0.119846
Racgap1	0.1021	1.13388e-32	1.03551e-31	0.0853789	0.118764
Igdcc3	0.100454	1.12781e-31	1.02064e-30	0.0837279	0.117124
Hsf2	0.100182	1.64268e-31	1.4799e-30	0.083455	0.116853
Cenpf	0.0996745	3.30567e-31	2.96473e-30	0.0829456	0.116347
Pfas	0.0987706	1.13735e-30	1.01098e-29	0.082039	0.115447
Kif5c	0.0981601	2.6035e-30	2.30399e-29	0.0814266	0.114838
Wtap	0.0974445	6.8279e-30	6.01577e-29	0.0807088	0.114125
Nusap1	0.0972252	9.16144e-30	8.00126e-29	0.0804889	0.113907
Gad1	0.0957818	6.24036e-29	5.40291e-28	0.0790412	0.112468
Fbxo5	0.0957682	6.35324e-29	5.47693e-28	0.0790275	0.112455
Ccnd2	0.0948067	2.2439e-28	1.88563e-27	0.0780632	0.111497
Plk1	0.0947716	2.34916e-28	1.96583e-27	0.078028	0.111462
Ccdc85c	0.0947364	2.45953e-28	2.04961e-27	0.0779927	0.111427
Stmn4	0.0943606	4.01203e-28	3.32948e-27	0.0776158	0.111052
Aurka	0.0927613	3.14904e-27	2.58118e-26	0.0760119	0.109458
Gm38393	0.091192	2.29759e-26	1.82348e-25	0.0744382	0.107894
Tacc3	0.0911745	2.34881e-26	1.85677e-25	0.0744206	0.107877
Tmem178	0.0905781	4.95308e-26	3.88477e-25	0.0738226	0.107283
Nsg1	0.0903954	6.21953e-26	4.8401e-25	0.0736393	0.1071
Pim1	0.0901521	8.41564e-26	6.52375e-25	0.0733953	0.106858
Knstrn	0.0889487	3.71019e-25	2.80014e-24	0.0721886	0.105658
Peg12	0.0886676	5.23153e-25	3.93348e-24	0.0719068	0.105378
Ina	0.0884827	6.5548e-25	4.90996e-24	0.0717214	0.105194
Celf3	0.0882727	8.46229e-25	6.31514e-24	0.0715109	0.104985
Nrxn1	0.0880939	1.05139e-24	7.81701e-24	0.0713316	0.104807
Pcna	0.087693	1.70775e-24	1.26033e-23	0.0709296	0.104407
Crabp1	0.0875062	2.13927e-24	1.56723e-23	0.0707423	0.104221
Kdelr2	0.0866774	5.7784e-24	4.20247e-23	0.0699113	0.103395
Hist1h2ap	0.0860274	1.25121e-23	9.00151e-23	0.0692596	0.102747
Smc4	0.0859886	1.3101e-23	9.3914e-23	0.0692207	0.102708
Elavl2	0.0850345	4.02759e-23	2.85644e-22	0.0682641	0.101757
Skor1	0.084863	4.92222e-23	3.46635e-22	0.0680921	0.101586
Fxyd6	0.0841293	1.15547e-22	8.10857e-22	0.0673566	0.100855
Cdkn1b	0.0838298	1.63362e-22	1.14239e-21	0.0670563	0.100556
Actl6b	0.083771	1.74826e-22	1.2183e-21	0.0669973	0.100497
Cdk1	0.0827098	5.8977e-22	4.09562e-21	0.0659335	0.0994394
Elavl4	0.0823263	9.11732e-22	6.28781e-21	0.065549	0.0990571
Ank3	0.0819624	1.37592e-21	9.4241e-21	0.0651842	0.0986943
Rps18	0.0810223	3.95029e-21	2.68727e-20	0.0642418	0.097757
Klc1	0.0807914	5.10866e-21	3.4635e-20	0.0640103	0.0975269
Zbtb18	0.080453	7.43825e-21	5.00892e-20	0.063671	0.0971894
Birc6	0.0801124	1.08372e-20	7.24898e-20	0.0633297	0.0968499
Gdpd1	0.0800208	1.19887e-20	7.96594e-20	0.0632379	0.0967586
Hmgb1	0.0795766	1.9532e-20	1.29351e-19	0.0627925	0.0963156
Nav1	0.0795383	2.03678e-20	1.34441e-19	0.0627542	0.0962775
Rnf165	0.0791829	3.00328e-20	1.96937e-19	0.0623979	0.0959231
Parp6	0.078582	5.76801e-20	3.75766e-19	0.0617956	0.095324
Neurod2	0.0782755	8.03133e-20	5.19326e-19	0.0614883	0.0950184
Myt1l	0.0782734	8.04955e-20	5.19326e-19	0.0614862	0.0950163
Rcan2	0.0782559	8.20257e-20	5.27496e-19	0.0614687	0.0949988
Gm27199	0.0776994	1.49089e-19	9.557e-19	0.0609109	0.094444
Uchl1	0.0774225	2.00393e-19	1.28047e-18	0.0606334	0.0941679
Frmd4a	0.0771468	2.68728e-19	1.71164e-18	0.060357	0.093893
Fgf13	0.0770811	2.88143e-19	1.82948e-18	0.0602912	0.0938275
Inpp5f	0.0767255	4.19944e-19	2.65787e-18	0.0599347	0.0934728

### Sheet: scVelo Top 100 Most Correlate-1
Gene Name	Gliogenic progenitors correlation	Gliogenic progenitors p-value	Gliogenic progenitors q-value	Gliogenic progenitors confidence interval (low)	Gliogenic progenitors confidence interval (high)
Pla2g7	0.449865	0	0	0.436307	0.463218
Nid1	0.440988	0	0	0.427299	0.454476
Mfge8	0.410685	0	0	0.396564	0.424612
Dbi	0.40615	0	0	0.391967	0.420139
Cd9	0.392042	0	0	0.377672	0.406224
Ptn	0.375186	0	0	0.3606	0.389588
Acot1	0.350501	0	0	0.335617	0.36521
Slc1a3	0.34848	0	0	0.333572	0.363213
Plat	0.341619	0	0	0.326633	0.356434
Cd81	0.339489	0	0	0.324479	0.354328
Slc9a3r1	0.338622	0	0	0.323602	0.353471
Nkain4	0.330813	0	0	0.315706	0.345752
Phgdh	0.330717	0	0	0.315609	0.345657
Plpp3	0.320192	0	0	0.304971	0.33525
Slc14a2	0.316627	0	0	0.301368	0.331724
Ptprz1	0.30774	7.00764e-299	8.75954e-297	0.29239	0.322932
Glul	0.303781	8.70799e-291	1.02447e-288	0.28839	0.319014
Mlc1	0.30271	1.27647e-288	1.4183e-286	0.287308	0.317954
Sparcl1	0.295754	8.71368e-275	9.17229e-273	0.280284	0.311071
Cmtm5	0.295612	1.6592e-274	1.6592e-272	0.28014	0.31093
Ednrb	0.295104	1.63618e-273	1.55826e-271	0.279627	0.310427
Tspan7	0.291745	5.40782e-267	4.9162e-265	0.276236	0.307102
Aldh1l1	0.291556	1.2483e-266	1.08548e-264	0.276045	0.306915
Cspg5	0.289638	5.95076e-263	4.76061e-261	0.274108	0.305016
Dhrs3	0.286613	3.25919e-257	2.50707e-255	0.271055	0.302021
Itm2b	0.286589	3.61283e-257	2.67617e-255	0.271031	0.301998
Serpine2	0.282929	2.52707e-250	1.80505e-248	0.267336	0.298373
Sparc	0.27912	2.57055e-243	1.77279e-241	0.263492	0.294601
Pacrg	0.278653	1.81899e-242	1.21266e-240	0.263021	0.294139
Nppc	0.274933	9.51063e-236	6.13589e-234	0.259267	0.290454
Qk	0.266762	2.24716e-221	1.40448e-219	0.251023	0.28236
Cd63	0.263167	3.23982e-215	1.96353e-213	0.247397	0.278797
Tnc	0.258224	6.5412e-207	3.84776e-205	0.242411	0.273899
Slc27a1	0.257667	5.48142e-206	3.13224e-204	0.24185	0.273347
Ccn1	0.256486	4.91165e-204	2.7287e-202	0.240658	0.272176
Vcan	0.254968	1.52282e-201	8.23144e-200	0.239129	0.270673
Ppp2r2b	0.247628	9.79679e-190	5.15621e-188	0.231728	0.263396
Psap	0.247563	1.24103e-189	6.36425e-188	0.231662	0.263332
Hs3st1	0.245928	4.65393e-187	2.32697e-185	0.230014	0.261711
Gm3764	0.237884	1.10917e-174	5.41056e-173	0.221906	0.253734
Itm2c	0.235356	6.85219e-171	3.26295e-169	0.219358	0.251227
Slc4a4	0.231224	8.56137e-165	3.98203e-163	0.215195	0.247128
Zfp36l1	0.231182	9.85199e-165	4.47818e-163	0.215152	0.247087
Tsc22d4	0.227584	1.58529e-159	7.04575e-158	0.211527	0.243517
Slc25a18	0.226582	4.29767e-158	1.86855e-156	0.210518	0.242523
Gng12	0.225704	7.63595e-157	3.24934e-155	0.209634	0.241652
Ddah1	0.22529	2.95183e-156	1.22993e-154	0.209217	0.241242
Lhfp	0.218819	3.12206e-147	1.27431e-145	0.202698	0.23482
Luzp2	0.216929	1.18552e-144	4.74209e-143	0.200795	0.232944
Enkur	0.2138	1.94191e-140	7.61532e-139	0.197644	0.229839
Acsbg1	0.212201	2.60575e-138	1.00221e-136	0.196034	0.228252
Cyp26b1	0.211725	1.11127e-137	4.19346e-136	0.195555	0.227779
Fgfr1	0.209587	7.1594e-135	2.65163e-133	0.193402	0.225657
Sox6	0.209135	2.78034e-134	1.01103e-132	0.192948	0.225209
Vldlr	0.208819	7.17335e-134	2.56191e-132	0.192629	0.224895
Serpinh1	0.204991	6.10479e-129	2.14203e-127	0.188776	0.221095
Gpm6b	0.204577	2.05833e-128	7.09768e-127	0.188358	0.220683
Cntn1	0.201895	5.00073e-125	1.66691e-123	0.185659	0.218021
Pgm5	0.200498	2.7723e-123	9.0895e-122	0.184253	0.216634
Aqp4	0.198563	6.86996e-121	2.21612e-119	0.182305	0.214712
Lingo2	0.198551	7.09562e-121	2.25258e-119	0.182293	0.2147
Carmil1	0.198527	7.60434e-121	2.37636e-119	0.182269	0.214676
Emp1	0.195518	3.55241e-117	1.09305e-115	0.179241	0.211689
Gsap	0.194836	2.36982e-116	7.18128e-115	0.178554	0.211011
Nme5	0.19319	2.22941e-114	6.65495e-113	0.176898	0.209376
Sema6d	0.191212	4.96864e-112	1.46136e-110	0.174908	0.207411
Nfatc2	0.190736	1.80868e-111	5.24254e-110	0.174429	0.206938
Rlbp1	0.190625	2.44537e-111	6.98676e-110	0.174317	0.206828
E130114P18Rik	0.18975	2.59404e-110	7.30715e-109	0.173437	0.20596
Sox9	0.189195	1.15692e-109	3.21367e-108	0.172878	0.205408
Abca1	0.188859	2.8502e-109	7.80876e-108	0.17254	0.205074
Dynlrb2	0.187301	1.82217e-107	4.92477e-106	0.170973	0.203526
Mgll	0.186962	4.48496e-107	1.19599e-105	0.170631	0.203189
Hmgcs1	0.186208	3.29092e-106	8.66032e-105	0.169874	0.202441
Ntrk2	0.184369	4.12306e-104	1.07093e-102	0.168023	0.200613
Prxl2a	0.184001	1.07551e-103	2.75772e-102	0.167653	0.200248
Hes1	0.183702	2.34215e-103	5.9295e-102	0.167352	0.199951
Pea15a	0.183042	1.29841e-102	3.24603e-101	0.166689	0.199295
Shisa4	0.18218	1.20551e-101	2.97658e-100	0.165821	0.198439
Grik1	0.18186	2.7483e-101	6.70317e-100	0.1655	0.198121
Tagln2	0.181135	1.76801e-100	4.20956e-99	0.16477	0.1974
Anxa6	0.17806	4.33756e-97	1.0206e-95	0.161677	0.194345
Afap1l2	0.177484	1.84095e-96	4.28128e-95	0.161098	0.193772
Grid2	0.176207	4.46624e-95	1.02672e-93	0.159813	0.192503
Shisa9	0.174114	7.86112e-93	1.78662e-91	0.157708	0.190423
Riiad1	0.173883	1.38312e-92	3.10814e-91	0.157477	0.190194
Pdlim3	0.17378	1.78005e-92	3.95567e-91	0.157373	0.190091
Prex1	0.173632	2.55952e-92	5.62531e-91	0.157224	0.189944
Vim	0.173349	5.11278e-92	1.11147e-90	0.156939	0.189663
Id3	0.171911	1.68952e-90	3.63338e-89	0.155493	0.188233
Anxa2	0.171607	3.51608e-90	7.48101e-89	0.155188	0.187932
Adcyap1r1	0.170011	1.63339e-88	3.43873e-87	0.153583	0.186345
Cnp	0.168434	6.97152e-87	1.43743e-85	0.151998	0.184777
Col9a3	0.167671	4.23261e-86	8.63798e-85	0.15123	0.184019
Limch1	0.164698	4.36642e-83	8.82106e-82	0.148242	0.181064
Dtna	0.161851	2.97431e-80	5.94862e-79	0.145379	0.178232
1110017D15Rik	0.161411	8.05873e-80	1.59579e-78	0.144937	0.177795
Cdo1	0.16102	1.95063e-79	3.82476e-78	0.144544	0.177406
Dkk3	0.160228	1.16006e-78	2.25254e-77	0.143748	0.176619
Rxrg	0.158178	1.12145e-76	2.11594e-75	0.141688	0.17458
