## Supplementary Tables 1-4 for "DeepVelo: Deep Learning extends RNA velocity to multi-lineage systems with cell-specific kinetics": Supplementary Table 3 - Full Pathway Analysis Results.xlsx

### Sheet: DeepVelo GABAergic Pathway Resu
Pathway Term ID	Pathway Term Name	FDR Adjusted p-value
GO:0008092	cytoskeletal protein binding	9.17431e-09
GO:0015631	tubulin binding	3.59379e-05
GO:0000226	microtubule cytoskeleton organization	0.00117405
GO:0000902	cell morphogenesis	3.54869e-08
GO:0000904	cell morphogenesis involved in differentiation	3.25769e-09
GO:0001558	regulation of cell growth	0.00772103
GO:0007010	cytoskeleton organization	0.029306
GO:0007017	microtubule-based process	9.28489e-05
GO:0007019	microtubule depolymerization	4.47984e-06
GO:0007267	cell-cell signaling	0.000484624
GO:0007268	chemical synaptic transmission	0.00021206
GO:0007409	axonogenesis	2.42627e-09
GO:0007411	axon guidance	0.00603256
GO:0007417	central nervous system development	5.32374e-05
GO:0007420	brain development	0.000277901
GO:0007610	behavior	0.00345068
GO:0007626	locomotory behavior	0.000749777
GO:0008361	regulation of cell size	0.0158392
GO:0009719	response to endogenous stimulus	0.00811022
GO:0010975	regulation of neuron projection development	2.85673e-09
GO:0010976	positive regulation of neuron projection development	0.0266413
GO:0010977	negative regulation of neuron projection development	0.012469
GO:0016049	cell growth	0.00526054
GO:0016358	dendrite development	0.0017497
GO:0021549	cerebellum development	0.000450038
GO:0021695	cerebellar cortex development	0.00902049
GO:0021761	limbic system development	0.0381408
GO:0021766	hippocampus development	0.00798292
GO:0022008	neurogenesis	1.67661e-19
GO:0022037	metencephalon development	0.000741603
GO:0022411	cellular component disassembly	0.00447124
GO:0030030	cell projection organization	9.89735e-13
GO:0030182	neuron differentiation	8.49819e-21
GO:0030902	hindbrain development	0.000358916
GO:0031109	microtubule polymerization or depolymerization	0.000267336
GO:0031110	regulation of microtubule polymerization or depolymerization	2.91492e-05
GO:0031113	regulation of microtubule polymerization	0.0160063
GO:0031115	negative regulation of microtubule polymerization	0.0191165
GO:0031175	neuron projection development	5.14524e-18
GO:0031344	regulation of cell projection organization	1.14444e-08
GO:0031345	negative regulation of cell projection organization	0.00198606
GO:0031346	positive regulation of cell projection organization	0.00014522
GO:0031915	positive regulation of synaptic plasticity	0.00346843
GO:0032886	regulation of microtubule-based process	0.00671923
GO:0032984	protein-containing complex disassembly	0.00628735
GO:0032989	cellular component morphogenesis	7.3549e-12
GO:0032990	cell part morphogenesis	4.48673e-13
GO:0034330	cell junction organization	0.00901375
GO:0034622	cellular protein-containing complex assembly	0.0373108
GO:0034643	establishment of mitochondrion localization, microtubule-mediated	0.0499291
GO:0035418	protein localization to synapse	0.000679696
GO:0040008	regulation of growth	0.00395125
GO:0040011	locomotion	0.0094834
GO:0042391	regulation of membrane potential	0.0201001
GO:0043624	cellular protein complex disassembly	0.000817573
GO:0046785	microtubule polymerization	0.00909928
GO:0047497	mitochondrion transport along microtubule	0.0499291
GO:0048588	developmental cell growth	0.00970732
GO:0048638	regulation of developmental growth	0.0253043
GO:0048666	neuron development	1.6057e-19
GO:0048667	cell morphogenesis involved in neuron differentiation	2.80805e-11
GO:0048699	generation of neurons	4.20479e-20
GO:0048812	neuron projection morphogenesis	1.1104e-12
GO:0048858	cell projection morphogenesis	2.10967e-12
GO:0050767	regulation of neurogenesis	0.00867755
GO:0050770	regulation of axonogenesis	0.00497599
GO:0050772	positive regulation of axonogenesis	0.0262992
GO:0050804	modulation of chemical synaptic transmission	0.00105561
GO:0050808	synapse organization	4.53214e-05
GO:0051049	regulation of transport	0.000272949
GO:0051129	negative regulation of cellular component organization	0.024183
GO:0051130	positive regulation of cellular component organization	0.000655466
GO:0051254	positive regulation of RNA metabolic process	0.0303844
GO:0051258	protein polymerization	0.0490784
GO:0051261	protein depolymerization	0.000366535
GO:0051493	regulation of cytoskeleton organization	0.0202951
GO:0051960	regulation of nervous system development	0.00869353
GO:0060322	head development	0.000613635
GO:0060560	developmental growth involved in morphogenesis	0.00853995
GO:0061387	regulation of extent of cell growth	0.000286288
GO:0061564	axon development	9.74062e-10
GO:0070507	regulation of microtubule cytoskeleton organization	8.61689e-05
GO:0070848	response to growth factor	0.00550571
GO:0071363	cellular response to growth factor stimulus	0.00336373
GO:0071495	cellular response to endogenous stimulus	0.0040716
GO:0097120	receptor localization to synapse	0.00584035
GO:0097485	neuron projection guidance	0.000520917
GO:0098916	anterograde trans-synaptic signaling	0.00021206
GO:0099003	vesicle-mediated transport in synapse	0.00314538
GO:0099177	regulation of trans-synaptic signaling	0.00108051
GO:0099504	synaptic vesicle cycle	0.0209933
GO:0099536	synaptic signaling	6.32047e-05
GO:0099537	trans-synaptic signaling	0.000248381
GO:0120035	regulation of plasma membrane bounded cell projection organization	7.07157e-09
GO:0120036	plasma membrane bounded cell projection organization	4.53624e-13
GO:0120039	plasma membrane bounded cell projection morphogenesis	1.78538e-12
GO:1902414	protein localization to cell junction	0.00592363

### Sheet: DeepVelo Gliogenic Pathway Resu
Pathway Term ID	Pathway Term Name	FDR Adjusted p-value
GO:0005102	signaling receptor binding	1.13659e-05
GO:0005178	integrin binding	0.000105322
GO:0005518	collagen binding	0.0415848
GO:0044877	protein-containing complex binding	0.000147917
GO:0050839	cell adhesion molecule binding	0.000832074
GO:0001501	skeletal system development	0.0176721
GO:0001503	ossification	0.0047641
GO:0001525	angiogenesis	0.0306886
GO:0001568	blood vessel development	0.000174435
GO:0001655	urogenital system development	0.0035152
GO:0001822	kidney development	0.012962
GO:0001934	positive regulation of protein phosphorylation	0.0290406
GO:0001944	vasculature development	2.33143e-05
GO:0002009	morphogenesis of an epithelium	0.02422
GO:0006082	organic acid metabolic process	0.000108878
GO:0006629	lipid metabolic process	0.0259497
GO:0007155	cell adhesion	1.1651e-05
GO:0007267	cell-cell signaling	0.00434444
GO:0007272	ensheathment of neurons	0.0010413
GO:0007417	central nervous system development	6.289e-06
GO:0007423	sensory organ development	8.87419e-05
GO:0007507	heart development	0.000360195
GO:0007584	response to nutrient	0.0254329
GO:0008284	positive regulation of cell population proliferation	0.00930133
GO:0008285	negative regulation of cell population proliferation	7.09685e-05
GO:0008366	axon ensheathment	0.0010413
GO:0008544	epidermis development	0.00174249
GO:0009448	gamma-aminobutyric acid metabolic process	0.0290583
GO:0009611	response to wounding	3.89526e-06
GO:0009628	response to abiotic stimulus	0.000883673
GO:0009719	response to endogenous stimulus	6.26673e-07
GO:0009790	embryo development	7.64831e-05
GO:0009887	animal organ morphogenesis	1.39766e-05
GO:0009888	tissue development	1.23929e-07
GO:0010001	glial cell differentiation	2.0142e-08
GO:0010243	response to organonitrogen compound	0.00246984
GO:0010543	regulation of platelet activation	0.0320681
GO:0010647	positive regulation of cell communication	0.0245047
GO:0010720	positive regulation of cell development	0.0338724
GO:0010810	regulation of cell-substrate adhesion	0.00326774
GO:0010975	regulation of neuron projection development	0.00481492
GO:0010977	negative regulation of neuron projection development	0.00478142
GO:0012501	programmed cell death	0.0204304
GO:0014013	regulation of gliogenesis	0.000179344
GO:0014015	positive regulation of gliogenesis	1.81648e-05
GO:0014070	response to organic cyclic compound	0.0113553
GO:0016477	cell migration	2.43109e-06
GO:0019752	carboxylic acid metabolic process	5.00677e-05
GO:0022008	neurogenesis	1.67559e-08
GO:0022603	regulation of anatomical structure morphogenesis	3.09314e-05
GO:0022610	biological adhesion	1.34718e-05
GO:0022612	gland morphogenesis	0.00359024
GO:0023056	positive regulation of signaling	0.0257753
GO:0030030	cell projection organization	0.00565214
GO:0030155	regulation of cell adhesion	4.34064e-06
GO:0030182	neuron differentiation	5.1635e-05
GO:0030323	respiratory tube development	0.000103105
GO:0030324	lung development	9.22806e-05
GO:0030334	regulation of cell migration	1.00349e-05
GO:0030335	positive regulation of cell migration	0.00946849
GO:0030855	epithelial cell differentiation	0.000448315
GO:0031175	neuron projection development	0.00665567
GO:0031344	regulation of cell projection organization	0.00478893
GO:0031345	negative regulation of cell projection organization	0.00320291
GO:0031589	cell-substrate adhesion	0.0227852
GO:0032787	monocarboxylic acid metabolic process	0.00132494
GO:0033273	response to vitamin	0.0157657
GO:0033993	response to lipid	0.000167612
GO:0034109	homotypic cell-cell adhesion	0.00765571
GO:0034110	regulation of homotypic cell-cell adhesion	0.0320681
GO:0035239	tube morphogenesis	1.53368e-05
GO:0035295	tube development	2.2218e-07
GO:0040007	growth	0.001879
GO:0040011	locomotion	7.09779e-05
GO:0040012	regulation of locomotion	3.78268e-05
GO:0040017	positive regulation of locomotion	0.0170493
GO:0042060	wound healing	0.0109469
GO:0042063	gliogenesis	2.36155e-08
GO:0042127	regulation of cell population proliferation	4.24481e-08
GO:0042472	inner ear morphogenesis	0.0378536
GO:0042552	myelination	0.000894101
GO:0042981	regulation of apoptotic process	0.0282735
GO:0043067	regulation of programmed cell death	0.0343936
GO:0043436	oxoacid metabolic process	6.10751e-05
GO:0043583	ear development	0.00983655
GO:0044255	cellular lipid metabolic process	0.00757474
GO:0044281	small molecule metabolic process	0.000226229
GO:0045165	cell fate commitment	0.00871091
GO:0045595	regulation of cell differentiation	7.85425e-05
GO:0045596	negative regulation of cell differentiation	0.0045056
GO:0045597	positive regulation of cell differentiation	0.000192015
GO:0045685	regulation of glial cell differentiation	0.0047784
GO:0045687	positive regulation of glial cell differentiation	0.000455212
GO:0045785	positive regulation of cell adhesion	0.0234638
GO:0048514	blood vessel morphogenesis	0.000465022
GO:0048562	embryonic organ morphogenesis	0.000366786
GO:0048568	embryonic organ development	1.34342e-05
GO:0048589	developmental growth	0.00947474
GO:0048598	embryonic morphogenesis	9.60994e-07
GO:0048608	reproductive structure development	0.0141453
GO:0048646	anatomical structure formation involved in morphogenesis	0.00295003
GO:0048666	neuron development	0.000842276
GO:0048699	generation of neurons	0.000288622
GO:0048708	astrocyte differentiation	0.0104391
GO:0048709	oligodendrocyte differentiation	0.000138893
GO:0048713	regulation of oligodendrocyte differentiation	0.00559217
GO:0048714	positive regulation of oligodendrocyte differentiation	0.00860385
GO:0048732	gland development	0.0173544
GO:0048736	appendage development	0.0170872
GO:0048762	mesenchymal cell differentiation	0.0308967
GO:0048839	inner ear development	0.00417941
GO:0048870	cell motility	1.29382e-05
GO:0050673	epithelial cell proliferation	0.00150779
GO:0050678	regulation of epithelial cell proliferation	0.000364663
GO:0050769	positive regulation of neurogenesis	0.0103086
GO:0050806	positive regulation of synaptic transmission	0.00456137
GO:0051093	negative regulation of developmental process	0.00823147
GO:0051094	positive regulation of developmental process	0.00379758
GO:0051240	positive regulation of multicellular organismal process	0.00176809
GO:0051270	regulation of cellular component movement	6.08002e-05
GO:0051272	positive regulation of cellular component movement	0.0170493
GO:0051674	localization of cell	1.29382e-05
GO:0051962	positive regulation of nervous system development	0.0261327
GO:0060173	limb development	0.0170872
GO:0060284	regulation of cell development	0.000256324
GO:0060348	bone development	0.00691411
GO:0060349	bone morphogenesis	0.0310808
GO:0060429	epithelium development	6.06191e-08
GO:0060485	mesenchyme development	0.0150127
GO:0060541	respiratory system development	0.000244865
GO:0060710	chorio-allantoic fusion	0.0458288
GO:0061009	common bile duct development	0.00180917
GO:0061061	muscle structure development	0.00454031
GO:0061458	reproductive system development	0.0156804
GO:0070848	response to growth factor	0.00183748
GO:0071363	cellular response to growth factor stimulus	0.00699397
GO:0071396	cellular response to lipid	0.0017617
GO:0071495	cellular response to endogenous stimulus	0.00112353
GO:0072001	renal system development	0.0165931
GO:0072359	circulatory system development	2.64999e-06
GO:0090330	regulation of platelet aggregation	0.00999799
GO:0090596	sensory organ morphogenesis	9.73363e-05
GO:0098609	cell-cell adhesion	0.0138965
GO:0120035	regulation of plasma membrane bounded cell projection organization	0.0227768
GO:1901698	response to nitrogen compound	0.00803733
GO:1901700	response to oxygen-containing compound	0.000197584
GO:1901701	cellular response to oxygen-containing compound	0.00508436
GO:1903911	positive regulation of receptor clustering	0.00932327
GO:2000026	regulation of multicellular organismal development	1.95046e-05
GO:2000145	regulation of cell motility	2.02415e-05
GO:2000147	positive regulation of cell motility	0.0134351

### Sheet: scVelo GABAergic Pathway Result
Pathway Term ID	Pathway Term Name	FDR Adjusted p-value
GO:0008017	microtubule binding	6.5213e-05
GO:0008092	cytoskeletal protein binding	4.15912e-05
GO:0010997	anaphase-promoting complex binding	0.0113086
GO:0015631	tubulin binding	4.36439e-08
GO:0016538	cyclin-dependent protein serine/threonine kinase regulator activity	0.00757337
GO:0019207	kinase regulator activity	0.00457092
GO:0019209	kinase activator activity	0.032506
GO:0019887	protein kinase regulator activity	0.00105336
GO:0019900	kinase binding	0.00472918
GO:0019901	protein kinase binding	0.00118102
GO:0030295	protein kinase activator activity	0.0199636
GO:0000070	mitotic sister chromatid segregation	1.5702e-06
GO:0000079	regulation of cyclin-dependent protein serine/threonine kinase activity	7.68602e-06
GO:0000226	microtubule cytoskeleton organization	1.00257e-11
GO:0000278	mitotic cell cycle	1.01078e-12
GO:0000280	nuclear division	2.87971e-07
GO:0000281	mitotic cytokinesis	5.72366e-05
GO:0000819	sister chromatid segregation	3.66461e-07
GO:0000902	cell morphogenesis	0.0429877
GO:0000904	cell morphogenesis involved in differentiation	0.00279709
GO:0000910	cytokinesis	0.000148534
GO:0007010	cytoskeleton organization	1.26636e-07
GO:0007017	microtubule-based process	1.06828e-10
GO:0007019	microtubule depolymerization	0.00123543
GO:0007049	cell cycle	2.27675e-11
GO:0007051	spindle organization	6.82911e-08
GO:0007052	mitotic spindle organization	0.00039922
GO:0007056	spindle assembly involved in female meiosis	0.00238411
GO:0007059	chromosome segregation	8.57175e-07
GO:0007127	meiosis I	0.0136186
GO:0007143	female meiotic nuclear division	0.000736585
GO:0007144	female meiosis I	0.0282719
GO:0007346	regulation of mitotic cell cycle	0.0132889
GO:0007409	axonogenesis	0.00104067
GO:0010564	regulation of cell cycle process	0.00718365
GO:0010975	regulation of neuron projection development	0.00377584
GO:0022008	neurogenesis	3.62671e-08
GO:0022402	cell cycle process	4.35106e-11
GO:0030030	cell projection organization	0.000216819
GO:0030182	neuron differentiation	9.62761e-09
GO:0030261	chromosome condensation	0.00610075
GO:0031109	microtubule polymerization or depolymerization	0.00105901
GO:0031110	regulation of microtubule polymerization or depolymerization	0.00232517
GO:0031175	neuron projection development	6.24803e-08
GO:0032989	cellular component morphogenesis	0.000842873
GO:0032990	cell part morphogenesis	0.000146666
GO:0044772	mitotic cell cycle phase transition	0.0126487
GO:0045737	positive regulation of cyclin-dependent protein serine/threonine kinase activity	0.00115834
GO:0045787	positive regulation of cell cycle	5.63455e-05
GO:0046785	microtubule polymerization	0.0230498
GO:0048285	organelle fission	1.40326e-06
GO:0048666	neuron development	3.16203e-09
GO:0048667	cell morphogenesis involved in neuron differentiation	0.000111783
GO:0048699	generation of neurons	3.95562e-09
GO:0048812	neuron projection morphogenesis	5.15872e-05
GO:0048858	cell projection morphogenesis	7.88267e-05
GO:0051225	spindle assembly	0.000261604
GO:0051276	chromosome organization	0.010669
GO:0051301	cell division	2.47867e-14
GO:0051321	meiotic cell cycle	0.0352286
GO:0051338	regulation of transferase activity	0.0105059
GO:0051347	positive regulation of transferase activity	0.0488735
GO:0051656	establishment of organelle localization	0.00741868
GO:0051726	regulation of cell cycle	3.87786e-06
GO:0061387	regulation of extent of cell growth	0.0176695
GO:0061564	axon development	0.000465444
GO:0061640	cytoskeleton-dependent cytokinesis	0.000569259
GO:0061982	meiosis I cell cycle process	0.0171652
GO:0070507	regulation of microtubule cytoskeleton organization	0.00528143
GO:0071900	regulation of protein serine/threonine kinase activity	0.00826158
GO:0090306	spindle assembly involved in meiosis	0.0198351
GO:0098813	nuclear chromosome segregation	1.28577e-06
GO:0120035	regulation of plasma membrane bounded cell projection organization	0.0381832
GO:0120036	plasma membrane bounded cell projection organization	0.000129977
GO:0120039	plasma membrane bounded cell projection morphogenesis	7.05998e-05
GO:0140013	meiotic nuclear division	0.000181019
GO:0140014	mitotic nuclear division	2.45824e-06
GO:1902850	microtubule cytoskeleton organization involved in mitosis	2.80449e-06
GO:1903046	meiotic cell cycle process	0.000365889
GO:1903047	mitotic cell cycle process	1.87032e-13
GO:1904029	regulation of cyclin-dependent protein kinase activity	1.12036e-05
GO:1904031	positive regulation of cyclin-dependent protein kinase activity	0.00214392
REAC:R-MMU-141424	Amplification of signal from the kinetochores	2.99856e-05
REAC:R-MMU-141444	Amplification of signal from unattached kinetochores via a MAD2 inhibitory signal	2.99856e-05
REAC:R-MMU-1640170	Cell Cycle	2.25481e-09
REAC:R-MMU-176408	Regulation of APC/C activators between G1/S and early anaphase	0.0390222
REAC:R-MMU-176417	Phosphorylation of Emi1	3.05451e-05
REAC:R-MMU-194315	Signaling by Rho GTPases	0.00377251
REAC:R-MMU-195258	RHO GTPase Effectors	0.00180097
REAC:R-MMU-2467813	Separation of Sister Chromatids	0.00444695
REAC:R-MMU-2500257	Resolution of Sister Chromatid Cohesion	3.91862e-06
REAC:R-MMU-2555396	Mitotic Metaphase and Anaphase	4.78615e-05
REAC:R-MMU-2980767	Activation of NIMA Kinases NEK9, NEK6, NEK7	0.00578719
REAC:R-MMU-5663220	RHO GTPases Activate Formins	1.5645e-05
REAC:R-MMU-6804114	TP53 Regulates Transcription of Genes Involved in G2 Cell Cycle Arrest	0.0201229
REAC:R-MMU-68877	Mitotic Prometaphase	2.76119e-08
REAC:R-MMU-68882	Mitotic Anaphase	0.000903874
REAC:R-MMU-68886	M Phase	1.35003e-06
REAC:R-MMU-69278	Cell Cycle, Mitotic	1.74104e-10
REAC:R-MMU-69618	Mitotic Spindle Checkpoint	9.97432e-05
REAC:R-MMU-69620	Cell Cycle Checkpoints	0.000766161
REAC:R-MMU-9648025	EML4 and NUDC in mitotic spindle formation	9.30898e-05
REAC:R-MMU-9716542	Signaling by Rho GTPases, Miro GTPases and RHOBTB3	0.00377251

### Sheet: scVelo Gliogenic Pathway Result
Pathway Term ID	Pathway Term Name	FDR Adjusted p-value
GO:0005102	signaling receptor binding	5.20651e-05
GO:0005178	integrin binding	4.35351e-06
GO:0044877	protein-containing complex binding	7.37945e-05
GO:0050839	cell adhesion molecule binding	0.000334102
GO:0050840	extracellular matrix binding	0.0264641
GO:0000904	cell morphogenesis involved in differentiation	0.0425475
GO:0001934	positive regulation of protein phosphorylation	0.0292625
GO:0001944	vasculature development	0.0327669
GO:0002062	chondrocyte differentiation	0.0350861
GO:0002685	regulation of leukocyte migration	0.0240253
GO:0003413	chondrocyte differentiation involved in endochondral bone morphogenesis	0.00285174
GO:0003418	growth plate cartilage chondrocyte differentiation	0.0499789
GO:0006082	organic acid metabolic process	0.00474143
GO:0006629	lipid metabolic process	0.00426301
GO:0006811	ion transport	0.00398947
GO:0007155	cell adhesion	4.81285e-06
GO:0007417	central nervous system development	4.09454e-08
GO:0007420	brain development	0.00711643
GO:0009448	gamma-aminobutyric acid metabolic process	0.041428
GO:0009611	response to wounding	0.00646186
GO:0009628	response to abiotic stimulus	0.00794567
GO:0009719	response to endogenous stimulus	0.0314371
GO:0009888	tissue development	0.00129707
GO:0010001	glial cell differentiation	3.12711e-08
GO:0010562	positive regulation of phosphorus metabolic process	0.0102854
GO:0010720	positive regulation of cell development	0.016742
GO:0010810	regulation of cell-substrate adhesion	0.00479017
GO:0010975	regulation of neuron projection development	0.00027717
GO:0010976	positive regulation of neuron projection development	0.00768114
GO:0014015	positive regulation of gliogenesis	0.00829241
GO:0016477	cell migration	0.000138316
GO:0019752	carboxylic acid metabolic process	0.0101356
GO:0022008	neurogenesis	1.76396e-07
GO:0022610	biological adhesion	5.73879e-06
GO:0030030	cell projection organization	0.000256775
GO:0030155	regulation of cell adhesion	0.000124207
GO:0030182	neuron differentiation	1.28338e-05
GO:0030334	regulation of cell migration	0.000932874
GO:0031175	neuron projection development	0.00016649
GO:0031344	regulation of cell projection organization	0.00220197
GO:0031589	cell-substrate adhesion	0.0343536
GO:0033993	response to lipid	0.000872306
GO:0035295	tube development	0.0204245
GO:0040011	locomotion	0.000417142
GO:0040012	regulation of locomotion	0.00428404
GO:0042063	gliogenesis	1.54277e-07
GO:0042327	positive regulation of phosphorylation	0.0167253
GO:0042692	muscle cell differentiation	0.0125685
GO:0043436	oxoacid metabolic process	0.0116602
GO:0044281	small molecule metabolic process	1.59632e-06
GO:0045595	regulation of cell differentiation	0.00136554
GO:0045597	positive regulation of cell differentiation	0.00158674
GO:0045687	positive regulation of glial cell differentiation	0.0102099
GO:0045937	positive regulation of phosphate metabolic process	0.0102854
GO:0048666	neuron development	4.64359e-05
GO:0048699	generation of neurons	0.000110451
GO:0048708	astrocyte differentiation	0.0182849
GO:0048709	oligodendrocyte differentiation	1.79341e-05
GO:0048870	cell motility	0.000219823
GO:0050806	positive regulation of synaptic transmission	0.0391737
GO:0051094	positive regulation of developmental process	6.23283e-05
GO:0051240	positive regulation of multicellular organismal process	0.000123201
GO:0051270	regulation of cellular component movement	0.00711991
GO:0051674	localization of cell	0.000219823
GO:0060284	regulation of cell development	0.00418099
GO:0060322	head development	0.00268626
GO:0060348	bone development	0.0462111
GO:0060349	bone morphogenesis	0.0209926
GO:0061061	muscle structure development	0.0045556
GO:0071396	cellular response to lipid	0.0405056
GO:0072359	circulatory system development	0.00283508
GO:0120035	regulation of plasma membrane bounded cell projection organization	0.00159278
GO:0120036	plasma membrane bounded cell projection organization	0.000743045
GO:1901700	response to oxygen-containing compound	0.000264366
GO:2000026	regulation of multicellular organismal development	0.00231719
GO:2000145	regulation of cell motility	0.0020956
