## Supplementary Tables 1-4 for "DeepVelo: Deep Learning extends RNA velocity to multi-lineage systems with cell-specific kinetics": Supplementary Table 4 - Consistency Scores on Five Datasets.xlsx

### Sheet: Overall Consistency
Page 1. Overall Consistency
Dataset	DeepVelo		scVelo (dynamical)		scVelo (stochastic)
	mean	std	mean	std	mean	std
Dentate gyrus neurogenesis	0.9456	0.0357	0.8009	0.1074	0.8633	0.0658
Pancreatic endocrinogenesis	0.9127	0.0731	0.8155	0.0818	0.8758	0.122
Hindbrain development	0.928	0.0493	0.8824	0.1479	0.9135	0.0671
Large-scale dentate gyrus	0.937	0.0336	0.8567	0.0733	0.8744	0.0919
Simulation	0.9972	0.0029	0.9697	0.0395	0.9687	0.0536
Note: The best scores are shown in bold texts.

### Sheet: Celltype-wise Consistency
Page 2. Celltype-wise Consistency
Dataset	DeepVelo		scVelo (dynamical)		scVelo (stochastic)
	mean	std	mean	std	mean	std
Dentate gyrus neurogenesis	0.8379	0.0885	0.6077	0.143	0.7455	0.098
Pancreatic endocrinogenesis	0.6496	0.1251	0.51	0.113	0.696	0.2359
Hindbrain development	0.6086	0.1238	0.5428	0.3225	0.5925	0.1673
Large-scale dentate gyrus	0.7284	0.0992	0.5891	0.1878	0.6452	0.1808
Simulation	N/A	N/A	N/A	N/A	N/A	N/A
Note: The best scores are shown in bold texts.
